# scHumanNet: a single-cell network analysis platform for the study of cell-type specificity of disease genes

**DOI:** 10.1101/2022.06.20.496836

**Authors:** Junha Cha, Jiwon Yu, Jae-Won Cho, Martin Hemberg, Insuk Lee

## Abstract

A major challenge in single-cell biology is identifying cell-type-specific gene functions, which may substantially improve precision medicine. Differential expression analysis of genes is a popular, yet insufficient approach, and complementary methods that associate function with cell type are required. Here, we describe scHumanNet (https://github.com/netbiolab/scHumanNet), a single-cell network analysis platform for resolving cellular heterogeneity across gene functions in humans. Based on cell-type-specific networks (CSNs) constructed under the guidance of the HumanNet reference interactome, scHumanNet displayed higher functional relevance to the cellular context than CSNs built by other methods on single-cell transcriptome data. Cellular deconvolution of gene signatures based on network compactness across cell types revealed breast cancer prognostic markers associated with T cells. scHumanNet could also prioritize genes associated with particular cell types using CSN centrality and identified the differential hubness of CSNs between disease and healthy conditions. We demonstrated the usefulness of scHumanNet by uncovering T-cell-specific functional effects of *GITR*, a prognostic gene for breast cancer, and functional defects in autism spectrum disorder genes specific for inhibitory neurons. These results suggest that scHumanNet will advance our understanding of cell-type specificity across human disease genes.
