## Supplementary material for "scHumanNet: a single-cell network analysis platform for the study of cell-type specificity of disease genes": data 1. detectedICM_DEGvsNET.xlsx

### Sheet: CRC
CAFs		EC		B_cell		Myeloid		T_cell
scHumanNet	DEG	scHumanNET	DEG	scHumanNET	DEG	scHumanNET	DEG	scHumanNET	DEG
TNFRSF12A	TNFRSF12A	CD200	CD200	CD27	CD27	CD86	CD86	CD27	CD27
CD276	CD276	TNFRSF4	TNFRSF4	CD40	CD40	LAIR1	LAIR1	CD28	CD28
CD200		CD40	CD40	SLAMF1		HAVCR2	HAVCR2	CD40LG	CD40LG
TNFSF4		CD276		CD86		PDCD1LG2		CTLA4	CTLA4
		PVR		TNFRSF14		TNFRSF14		HAVCR2	HAVCR2
				ADORA2A		CD200R1		ICOS	ICOS
				TNFRSF18		IDO1		IL2RB	IL2RB
				BTLA		CD244		LAG3	LAG3
				ICOSLG		CD80		PDCD1	PDCD1
						CD274		SLAMF1	SLAMF1
						ICOSLG		TIGIT	TIGIT
						CD40		TNFRSF18	TNFRSF18
								TNFRSF25	TNFRSF25
								TNFRSF4	TNFRSF4
								ADORA2A
								BTLA
								CD200R1
								CD244
								CD80
								KIR3DL1
								HAVCR1
								TNFRSF14
								TNFRSF9
								TNFSF14
								TNFSF4

### Sheet: BC
CAFs		EC		B_cell		Myeloid		T_cell
scHumanNet	DEG	scHumanNet	DEG	scHumanNet	DEG	scHumanNet	DEG	scHumanNet	DEG
CD276	CD276	CD200	CD200	CD40	CD40	CD40	CD40	CD27	CD27
TNFRSF12A	TNFRSF12A	CD40	CD40	SLAMF1		CD86	CD86	CD28	CD28
LGALS3	LGALS3	LGALS3	LGALS3	TNFSF9		HAVCR2	HAVCR2	CD40LG	CD40LG
TNFSF4		TNFRSF4	TNFRSF4	TNFRSF14		LAIR1	LAIR1	CTLA4	CTLA4
		PVR		ADORA2A		LGALS3	LGALS3	ICOS	ICOS
				BTLA		CD276		IL2RB	IL2RB
				CD27		PDCD1LG2		LAG3	LAG3
						TNFRSF14		PDCD1	PDCD1
						IDO1		SLAMF1	SLAMF1
						CD80		TIGIT	TIGIT
						CD274		TNFRSF14	TNFRSF14
						ICOSLG		TNFRSF18	TNFRSF18
								TNFRSF25	TNFRSF25
								TNFRSF4	TNFRSF4
								TNFSF14	TNFSF14
								TNFRSF9
								ADORA2A
								BTLA
								CD200R1
								CD244
								HAVCR1
								HAVCR2
								KIR3DL1
								TNFSF4
								TNFSF9

### Sheet: LC
CAFs		EC		B_cell		Myeloid		T_cell
scHumanNet	DEG	scHumanNet	DEG	scHumanNet	DEG	scHumanNet	DEG	scHumanNet	DEG
TNFRSF12A	TNFRSF12A	IDO1	IDO1	CD27	CD27	LGALS3	LGALS3	CD27	CD27
CD276		CD40	CD40	CD40	CD40	CD86	CD86	CD40LG	CD40LG
CD200		CEACAM1		SLAMF1		LAIR1	LAIR1	CTLA4	CTLA4
		CD200		TNFRSF14		HAVCR2		HAVCR2	HAVCR2
		PDCD1LG2		ADORA2A		CD276		ICOS	ICOS
		CD274		BTLA		PDCD1LG2		IL2RB	IL2RB
		TNFRSF4		ICOSLG		TNFRSF14		LAG3	LAG3
						IDO1		PDCD1	PDCD1
						CD80		TIGIT	TIGIT
						CD274		TNFRSF18	TNFRSF18
						ICOSLG		TNFSF4	TNFRSF4
						CD40		ADORA2A
								BTLA
								CD200
								CD200R1
								CD244
								CD28
								KIR3DL1
								SLAMF1
								TNFRSF14
								TNFRSF25
								TNFRSF4
								TNFRSF9
								TNFSF14

### Sheet: OVC
CAFs		EC		B_cell		Myeloid		T_cell
scHumanNet	DEG	scHumanNET	DEG	scHumanNET	DEG	scHumanNET	DEG	scHumanNET	DEG
CD200		CD40	CD40	CD27	CD27	CD86	CD86	CD27	CD27
CD276		TNFRSF4	TNFRSF4	BTLA		LAIR1	LAIR1	CD40LG	CD40LG
LGALS3		ADORA2A		SLAMF1		HAVCR2	HAVCR2	IL2RB	IL2RB
TNFSF14		CD274		TNFRSF14		PDCD1LG2		LAG3	LAG3
TNFSF4		CEACAM1		TNFRSF18		TNFRSF14		TIGIT	TIGIT
		PVR		TNFRSF4		TNFSF9		TNFRSF14	TNFRSF14
		TNFRSF25				CD200R1		TNFRSF18	TNFRSF18
						IDO1		KIR3DL1
						CD80		TNFRSF4
						CD274		ICOS
						CD28		HAVCR2
						ICOSLG		CD200R1
								BTLA
								TNFRSF25
								TNFSF4
								PDCD1
								SLAMF1
								CD244
								TNFSF14
								TNFRSF9
								CTLA4
								CD28
