## Supplementary material for "scHumanNet: a single-cell network analysis platform for the study of cell-type specificity of disease genes": data 3. TF association with scHumanNet-hub vs DEG.xlsx

### Sheet: Tcell_TF
PMID	Gene.Name	Gene.Type	Cell.Name	Cell.Type	Tissue.Type	Experiment.Type	Experimental.Method	Title	Description.of.Gene	Interacting.Gene	CellOntologyID
18695674	REL	TF	T cell	Cancer cell	Respiratory tract	low-throughput	RT–PCR;Weston blot;Electrophoretic mobility shift assay	Deletion analysis and alternative splicing define a transactivation inhibitory domain in human oncoprotein REL	Reverse transcriptasepolymerase chain reaction analysis of mRNA from both primary lymphoma samples and several transformed tissue culture cell lines indicates that the RELD9 splice variant is preferentially expressed in lymphoma, suggesting that the REL transcript lacking exon 9 could serve as a marker for certain types of lymphoid tumors.		CL_0000084
18985040	FOXP3	TF	T cell	Cancer cell	Colon	low-throughput	Immunohistochemistry;Immunofluorescent staining	High density of FOXP3-positive T cells infiltrating colorectal cancers with microsatellite instability	These data suggest that FOXP3-positive cells may play a role in the regulation of the immune response directed against MSI-H colorectal cancers at the primary tumour site.	CD8A	CL_0000084
22125028	SP1	TF	T cell	Cancer cell	Lung	low-throughput	Immunofluorescent staining;RT-PCR;Immunohistochemistry staining	Analysis of human Ki-67 gene promoter and identification of the Sp1 binding sites for Ki-67 transcription	The SP1 binding site is essential to transcriptional regulation of the Ki-67 gene.	MKI67	CL_0000084
22569344	JUN	TF	T cell	Cancer cell	Lymph	low-throughput	Western blot;Flow-throughput cytometry	Magnesium lithospermate B mediates anti-inflammation targeting activator protein-1 and nuclear factor-kappa B signaling pathways in human peripheral T lymphocytes	MLB inhibited interleukin (IL)-2, IL-4, tumor necrosis factor-alpha and interferon-gamma production from activated T cells. The expressions of T cell activation markers CD 25 and CD 69 were effectively reduced.	CD69;IL4;IL2;IL2RA	CL_0000084
24178621	SMAD1	TF	T cell	Cancer cell	Lymph	low-throughput	RT-PCR;Western blot	Integrative genomic analysis of Temozolomide resistance in Diffuse Large B Cell Lymphoma	Treatment with DAC led to increased expression of SMAD1, a transcription factor involved in TGFB/BMP signaling, previously shown to be epigenetically silenced in resistant DLBCL.	MGMT	CL_0000084
30474833	TBX21	TF	T cell	Cancer cell	Nerve	low-throughput + high-throughput	qRT-PCR;Sequencing technique	Assessment of immunological profile in ankylosing spondylitis patients following a clinical trial with guluronic acid (G2013), as a new NSAID with immunomodulatory properties	T-bet is a transcription factor the affects T cell	IL22;IL10;IL17A;IL4	CL_0000084
30474833	GATA3	TF	T cell	Cancer cell	Nerve	low-throughput + high-throughput	qRT-PCR;Sequencing technique	Assessment of immunological profile in ankylosing spondylitis patients following a clinical trial with guluronic acid (G2013), as a new NSAID with immunomodulatory properties	GATA3 is a transcription factor the affects T cell	IL22;IL11;IL17A;IL4	CL_0000084
30474833	AHR	TF	T cell	Cancer cell	Nerve	low-throughput + high-throughput	qRT-PCR;Sequencing technique	Assessment of immunological profile in ankylosing spondylitis patients following a clinical trial with guluronic acid (G2013), as a new NSAID with immunomodulatory properties	AHR is a transcription factor the affects T cell	IL22;IL17A;IL12RB2;IL4	CL_0000084
30709927	EOMES	TF	T cell	Cancer cell	Lymph	low-throughput + high-throughput	Immunofluorescence staining;Flow cytometry;siRNA transfection;ChIP	Eomes+T-betlow CD8+ T Cells Are Functionally Impaired and Are Associated with Poor Clinical Outcome in Patients with Acute Myeloid Leukemia (AML)	Eomesodermin (EOMES) and T-bet are both T-box transcription factors that regulate CD8+ T cell responses in a context-specific manner.	CD8A	CL_0000084
31167905	MEF2C	TF	T cell	Cancer cell	Lymph	low-throughput + high-throughput	Western blot;qRT‐PCR;ChIP-qPCR;ChIP-seq;Gene knock down	TAF family proteins and MEF2C are essential for Epstein Barr virus MYC super-enhancer activity	MEF2C was also identified to be essential for 525ESE activity. Depletion of MEF2C decreased 525ESE reporter activity, MYC expression, and LCL growth. MEF2C cDNA resistant to CRIPSR cutting rescued MEF2C knockout and restored 525ESE reporter activity and MYC expression. TAF family members and MEF2C are essential for ESE activity, MYC expression, and LCL growth.	MYC	CL_0000084
31316500	ZBTB16	TF	T cell	Cancer cell	Lymph	low-throughput + high-throughput	Flow cytometry;RT-PCR;Sequencing technique	Porcine Invariant Natural Killer T Cells: Functional Profiling and Dynamics in Steady State and Viral Infections	PLZF is a transcription factor that affects Natural Killer T cells	ICOS;IL2RA	CL_0000084
31892342	NR4A1	TF	T cell	Cancer cell	Colon	low-throughput + high-throughput	Flow-throughput cytometry;Gene knock down;RNA-seq;ChIP-seq	Distinct epigenetic features of tumorreactive CD8+ T cells in colorectal cancer patients revealed by genome-wide DNA methylation analysis	Related transcription factors, including three failure-related genes (NR4A1, BATF, and EGR2) and VDR, play important regulatory roles in tumor-responsive CD8+ T cells	ITGAE;ENTPD1	CL_0000084
31892342	BATF	TF	T cell	Cancer cell	Colon	low-throughput + high-throughput	Flow-throughput cytometry;Gene knock down;RNA-seq;ChIP-seq	Distinct epigenetic features of tumorreactive CD8+ T cells in colorectal cancer patients revealed by genome-wide DNA methylation analysis	Related transcription factors, including three failure-related genes (NR4A1, BATF, and EGR2) and VDR, play important regulatory roles in tumor-responsive CD8+ T cells	ITGAE;ENTPD1	CL_0000084
31892342	EGR2	TF	T cell	Cancer cell	Colon	low-throughput + high-throughput	Flow-throughput cytometry;Gene knock down;RNA-seq;ChIP-seq	Distinct epigenetic features of tumorreactive CD8+ T cells in colorectal cancer patients revealed by genome-wide DNA methylation analysis	Related transcription factors, including three failure-related genes (NR4A1, BATF, and EGR2) and VDR, play important regulatory roles in tumor-responsive CD8+ T cells	ITGAE;ENTPD1	CL_0000084
31892342	VDR	TF	T cell	Cancer cell	Colon	low-throughput + high-throughput	Flow-throughput cytometry;Gene knock down;RNA-seq;ChIP-seq	Distinct epigenetic features of tumorreactive CD8+ T cells in colorectal cancer patients revealed by genome-wide DNA methylation analysis	Related transcription factors, including three failure-related genes (NR4A1, BATF, and EGR2) and VDR, play important regulatory roles in tumor-responsive CD8+ T cells	ITGAE;ENTPD1	CL_0000084
31914379	EZH2	TF	T cell	Cancer cell	Skin	low-throughput + high-throughput	Flow-throughput cytometry;qPCR;Western blot;RNA-seq;Gene knock down;ATAC-seq	The CD38/NAD/SIRTUIN1/EZH2 Axis Mitigates Cytotoxic CD8 T Cell Function and Identifies Patients with SLE Prone to Infections	EZH2 inhibits the expression of RUNX3	RUNX3	CL_0000084
32024775	GTF2A1	TF	T cell	Cancer cell	Lymph	low-throughput + high-throughput	RT-qPCR;Western blot;Gene knock down	Human T-Cell Lymphotropic Virus Type 1 Transactivator TaxExploits the XPB Subunit of TFIIH during Viral Transcription	Transcription factors (TFIIA and TFIID) activate the t-cell lymphoma virus type 1 (HTLV-1) TAX oncoprotein	CNTN2	CL_0000084
32024775	TBP	TF	T cell	Cancer cell	Lymph	low-throughput + high-throughput	RT-qPCR;Western blot;Gene knock down	Human T-Cell Lymphotropic Virus Type 1 Transactivator TaxExploits the XPB Subunit of TFIIH during Viral Transcription	Transcription factors (TFIIA and TFIID) activate the t-cell lymphoma virus type 1 (HTLV-1) TAX oncoprotein	CNTN2	CL_0000084
16873067	FOXP2	TF	T cell	Normal cell	Immune	low-throughput	qPCR;Western blot;Flow cytometry	FOXP3 Controls Regulatory T CellFunction through Cooperation with NFAT	The crystalstructure of an NFAT:FOXP2:DNA complex re-veals an extensive protein-protein interaction interface between NFAT and FOXP2.	CTLA4;IL2RA	CL_0000084
18725271	SNAI1	TF	T cell	Normal cell	Colon	low-throughput + high-throughput	Bioinformatic prediction;RT-PCR;Western blot	Cloning and functional analysis of the promoter region of the human Disc large gene	These data suggest a role for SNAIL transcription factors in the control of DLG1 expression and provide a basis for understanding the transcriptional regulation of DLG1.	DLG1	CL_0000084
19015243	CUX1	TF	T cell	Normal cell	Epithelium	low-throughput	Western blot;RT-PCR;ChIP	CUX1 and E2F1 regulate coordinated expression of the mitotic complex genes Ect2, MgcRacGAP, and MKLP1 in S phase	Thus, CUX1, E2F, and CHR elements provide the transcriptional controls that coordinate induction of Ect2, MgcRacGAP, and MKLP1 in S phase, leading to peak expression of these interacting proteins in G(2)/M, at the time they are required to regulate cytokinesis.		CL_0000084
19015243	E2F1	TF	T cell	Normal cell	Epithelium	low-throughput	Western blot;RT-PCR;ChIP	CUX1 and E2F1 regulate coordinated expression of the mitotic complex genes Ect2, MgcRacGAP, and MKLP1 in S phase	Thus, CUX1, E2F, and CHR elements provide the transcriptional controls that coordinate induction of Ect2, MgcRacGAP, and MKLP1 in S phase, leading to peak expression of these interacting proteins in G(2)/M, at the time they are required to regulate cytokinesis.		CL_0000084
21440248	IRF4	TF	T cell	Normal cell	Immune	low-throughput + high-throughput	qRT-PCR;Immunohistochemistry;Western blot;ChIP-seq;DNA-seq;Immunofluorescent staining	IRF4 regulates IL-10 gene expression in CD4+ T cells through differential nuclear translocation	Transcription factor IRF4 can reduce the expression level of IL-10 in CD4+ T cells	IL10	CL_0000084
22569344	POU2F1	TF	T cell	Normal cell	Lymph	low-throughput	Western blot;Flow-throughput cytometry	Magnesium lithospermate B mediates anti-inflammation targeting activator protein-1 and nuclear factor-kappa B signaling pathways in human peripheral T lymphocytes	Through suppressing JNK AP-1, IKK IκBα NF-κB and Oct-1 signaling pathways by MLB in activated T cells,	CD69;IL4;IL2;IL2RA	CL_0000084
30267576	IRF3	TF	T cell	Normal cell	Lymph	low-throughput	Weston blot;qPCR;Immunofluorescent staining	FKBP8 inhibits virus-induced RLR-VISA signaling	IRF3 is a transcription factor expressed in T cell.The interaction of FKBP8 with VISA, retinoic acid inducible protein 1 (RIG-I), and IFN regulatory factor 3 (IRF3) was confirmed during viral infection in mammalian cells by coimmunoprecipitation.	FKBP8	CL_0000084
30397350	RUNX1	TF	T cell	Normal cell	Intestine	low-throughput + high-throughput	ChIP-qPCR;qPCR;Flow cytometry;RNA-seq;ATAC-seq	Human retinoic acid–regulated CD161+ regulatory T cells support wound repair in intestinal mucosa	The transcription factor RUNX1 directly regulates CD161 and ligation with T cell antigen receptor-induced cytokines to accelerate wound healing of intestinal epithelial cells	KLRB1	CL_0000084
30638736	PRDM1	TF	T cell	Normal cell	Immune	high-throughput	RNA-seq;ChIP-seq;Single-Cell RNA-seq	The Emergence and Functional Fitnessof Memory CD4+TCellsRequire the Transcription Factor Thpok	PRDM1 is a transcription factor expressed in T cell. Thpok promotes the emergence and functional fitness of mem-ory CD4+T cell precursors by restraining the expression or activ-ity of Blimp1 and Runx molecules.	CD4	CL_0000084
30638736	RUNX3	TF	T cell	Normal cell	Immune	high-throughput	RNA-seq;ChIP-seq;Single-Cell RNA-seq	The Emergence and Functional Fitnessof Memory CD4+TCellsRequire the Transcription Factor Thpok	RUNX3 is a transcription factor expressed in T cell. Thpok promotes the emergence and functional fitness of mem-ory CD4+T cell precursors by restraining the expression or activ-ity of Blimp2 and Runx molecules.	CD4	CL_0000084
30890796	STAT1	TF	T cell	Normal cell	Immune	low-throughput + high-throughput	Microscopic observation;Flow-throughput cytometry;Immunohistochemistry;ChIP-seq;ChIP–qPCR;RNA-seq;qPCR	Activation of naïve CD4+ T cells re-tunes STAT1 signaling to deliver unique cytokine responses in memory CD4+ T cells	The cytokine IL-6 controls the survival, proliferation and effector characteristics of lymphocytes through activation of the tran-scription factors STAT1 and STAT3.	IL6	CL_0000084
30890796	STAT3	TF	T cell	Normal cell	Immune	low-throughput + high-throughput	Microscopic observation;Flow-throughput cytometry;Immunohistochemistry;ChIP-seq;ChIP–qPCR;RNA-seq;qPCR	Activation of naïve CD4+ T cells re-tunes STAT1 signaling to deliver unique cytokine responses in memory CD4+ T cells	The cytokine IL-6 controls the survival, proliferation and effector characteristics of lymphocytes through activation of the tran-scription factors STAT1 and STAT3.	IL6	CL_0000084
30907193	BCL6	TF	T cell	Normal cell	Immune	low-throughput	RT-PCR	Effects of sitagliptin and vitamin D3 on T helper cell transcription factors and cytokine production in clinical subgroups of type 2 diabetes mellitus: highlights upregulation of FOXP3 and IL-37	VitD3 may accelerate the process of T2DM treatment by exerting synergic anti-inflammatory effects on immune system through upregulation of FOXP3 and IL-37, and downregulation of RORct and BCL6 as well as IFN-C, IL-17 and IL-21 production.	IL17A;IL21	CL_0000084
31209803	IRF1	TF	T cell	Normal cell	Lymph	low-throughput + high-throughput	PCR;siRNA;Weston blot;Sequencing technique	Inhibition of PARP1 Increases IRF-dependent Gene Transcription in Jurkat Cells*	Iterferon regulatory factor 1 (IRF1) is a critical transcription factor for the development of both the innate and adaptive immune responses against infections.	PSMB9;IL12RB2;OAS1	CL_0000084
31663626	STAT5A	TF	T cell	Normal cell	Immune	low-throughput	Flow Cytometry;PCR;Western blot	T‐Cell Diferentiation to T Helper 9 Phenotype is Elevated by Extremely Low‐Frequency Electromagnetic FieldsVia Induction of IL‐2 Signaling	STAT5 and STAT6 regulate GATA3 expression in CD4+ T cells	GATA3;IL9	CL_0000084
31663626	STAT6	TF	T cell	Normal cell	Immune	low-throughput	Flow Cytometry;PCR;Western blot	T‐Cell Diferentiation to T Helper 9 Phenotype is Elevated by Extremely Low‐Frequency Electromagnetic FieldsVia Induction of IL‐2 Signaling	STAT5 and STAT6 regulate GATA3 expression in CD4+ T cells	GATA3	CL_0000084
31758034	SOX4	TF	T cell	Normal cell	Breast	low-throughput + high-throughput	Western blot;RT‑qPCR;DNA-seq;Flow-throughput cytometry	Pyrrothiogatain acts as an inhibitor of GATA family proteins and inhibits Th2 cell diferentiation in vitro	SOX4 is a transcription factor that interacts with GATA3.	GATA3	CL_0000084
32098872	TCF3	TF	T cell	Normal cell	Lymph	low-throughput + high-throughput	Weston blot;DNA-seq	Structural insights into TAZ2 domain-mediated CBP/p300 recruitment by transactivation domain 1 of the lymphopoietic transcription factor E2A	The E-protein transcription factors guide immune cell differentiation, with E12 and E47 (hereafter called E2A) being essential for B-cell specification and maturation.	ELSPBP1	CL_0000084
32413598	LEF1	TF	T cell	Normal cell	Lymph	low-throughput + high-throughput	qPCR;Flow-throughput cytometry;RNA-seq;Immunofluorescent staining	Overexpression of early T cell differentiation-specific transcription factors transforms the terminally differentiated effector T cells into less differentiated state	LEF1, KLF7, ID3, EOMES, BCL6, TCF7, FOXP1, and FOXO1 are early differentiation specific transcription factors (TFs) (),	TNF;CCR7;PTPRC	CL_0000084
32413598	KLF7	TF	T cell	Normal cell	Lymph	low-throughput + high-throughput	qPCR;Flow-throughput cytometry;RNA-seq;Immunofluorescent staining	Overexpression of early T cell differentiation-specific transcription factors transforms the terminally differentiated effector T cells into less differentiated state	LEF1, KLF7, ID3, EOMES, BCL6, TCF7, FOXP1, and FOXO1 are early differentiation specific transcription factors (TFs) (),	TNF;CCR7;PTPRC	CL_0000084
32413598	ID3	TF	T cell	Normal cell	Lymph	low-throughput + high-throughput	qPCR;Flow-throughput cytometry;RNA-seq;Immunofluorescent staining	Overexpression of early T cell differentiation-specific transcription factors transforms the terminally differentiated effector T cells into less differentiated state	LEF1, KLF7, ID3, EOMES, BCL6, TCF7, FOXP1, and FOXO1 are early differentiation specific transcription factors (TFs) (),	TNF;CCR7;PTPRC	CL_0000084
32413598	TCF7	TF	T cell	Normal cell	Lymph	low-throughput + high-throughput	qPCR;Flow-throughput cytometry;RNA-seq;Immunofluorescent staining	Overexpression of early T cell differentiation-specific transcription factors transforms the terminally differentiated effector T cells into less differentiated state	LEF1, KLF7, ID3, EOMES, BCL6, TCF7, FOXP1, and FOXO1 are early differentiation specific transcription factors (TFs) (),	TNF;CCR7;PTPRC	CL_0000084
32413598	FOXP1	TF	T cell	Normal cell	Lymph	low-throughput + high-throughput	qPCR;Flow-throughput cytometry;RNA-seq;Immunofluorescent staining	Overexpression of early T cell differentiation-specific transcription factors transforms the terminally differentiated effector T cells into less differentiated state	LEF1, KLF7, ID3, EOMES, BCL6, TCF7, FOXP1, and FOXO1 are early differentiation specific transcription factors (TFs) (),	TNF;CCR7;PTPRC	CL_0000084
32413598	FOXO1	TF	T cell	Normal cell	Lymph	low-throughput + high-throughput	qPCR;Flow-throughput cytometry;RNA-seq;Immunofluorescent staining	Overexpression of early T cell differentiation-specific transcription factors transforms the terminally differentiated effector T cells into less differentiated state	LEF1, KLF7, ID3, EOMES, BCL6, TCF7, FOXP1, and FOXO1 are early differentiation specific transcription factors (TFs) (),	TNF;CCR7;PTPRC	CL_0000084

### Sheet: Bcell_TF
PMID	Gene.Name	Gene.Type	Cell.Name	Cell.Type	Tissue.Type	Experiment.Type	Experimental.Method	Title	Description.of.Gene	Interacting.Gene	CellOntologyID
12360049	PAX5	TF	B cell	Cancer cell	Lymph	low-throughput	Immunohistochemistry;Microscopic observation;Flow-throughput cytometry;Immunohistochemistry	The Value of anti-pax-5 Immunostaining in Routinely Fixed and Paraffin-Embedded Sections: A Novel Pan pre-B and B-cell Marker	Pax-5 upregulates CD19 and Ig (CD79a)	CD79A;MS4A1;CD19	CL_0000236
16140554	PBX1	TF	B cell	Cancer cell	Lymph	low-throughput + high-throughput	DNA-seq;PCR	Evaluation of sequence variants in the pre-B cell leukemia transcription factor 1 gene: A positional and functional candidate for type 2 diabetes and impaired insulin secretion	PBX1 encodes a homeodomain containing protein that is essential for pancreatic development and interacts with insulin promoter factor 1 to regulate insulin secretion. PBX1 maps to chromosome 1q22, a region with replicated linkage to type 2 diabetes (T2DM).		CL_0000236
21841405	POU2F2	TF	B cell	Cancer cell	Lymph	low-throughput	Microscopic observation	Epstein-Barr Virus-positive Diffuse Large B-cell Lymphomas of the Elderly	Strong, homogeneous expression of B-cell markers, including transcription factors OCT2 and BOB.1, and lack of CD15 support a diagnosis of EBV+ DLBCL.	PDLIM7;FUT4	CL_0000236
22401769	FOXP1	TF	B cell	Cancer cell	Lymph	low-throughput	Immunohistochemistry;qRT-PCR;Microscopic observation'RT-PCR	Forkhead box P1 overexpression and its clinicopathologic significance in peripheral T-cell lymphoma, not otherwise specified	Forkhead box P1 protein is a transcription factor involved in cell signaling and regulation of gene expression and is essential for B-cell development.	MKI67	CL_0000236
14575916	POU2AF1	TF	B cell	Normal cell	Bone marrow	low-throughput	PCR	New candidate loci for multiple sclerosis susceptibility revealed by a whole genome association screen in a Belgian population	In other highlight edregions, preliminary candidate genes from the immune system have been identified: e.g. the integrin ligand EDIL3, the high-mobility groupbox protein TOX, neutral sphingomyelinase activating factor (NSMAF) and the B-cell specific transcription factor POU2AF1.	EDIL3;NSMAF	CL_0000236
19047440	STAT1	TF	B cell	Normal cell	Immune	low-throughput	qPCR;Flow cytometry;Sequencing technique	Yellow fever vaccine induces integrated multilineage and polyfunctional immune responses	By the coordinated up-regulation of transcripts for specific transcription factors, including STAT1, IRF7, and ETS2, which are upstream of the different effector arms of the immune response.The immune response to a strong vaccine is preceded by coordinated induction of master transcription factors that lead to the development of a broad, polyfunctional, and persistent immune response that integra…	IRF7;ETS2	CL_0000236
19047440	IRF7	TF	B cell	Normal cell	Immune	low-throughput	qPCR;Flow cytometry;Sequencing technique	Yellow fever vaccine induces integrated multilineage and polyfunctional immune responses	By the coordinated up-regulation of transcripts for specific transcription factors, including STAT1, IRF7, and ETS2, which are upstream of the different effector arms of the immune response.The immune response to a strong vaccine is preceded by coordinated induction of master transcription factors that lead to the development of a broad, polyfunctional, and persistent immune response that integra…	STAT1;ETS2	CL_0000236
19047440	ETS2	TF	B cell	Normal cell	Immune	low-throughput	qPCR;Flow cytometry;Sequencing technique	Yellow fever vaccine induces integrated multilineage and polyfunctional immune responses	By the coordinated up-regulation of transcripts for specific transcription factors, including STAT1, IRF7, and ETS2, which are upstream of the different effector arms of the immune response.The immune response to a strong vaccine is preceded by coordinated induction of master transcription factors that lead to the development of a broad, polyfunctional, and persistent immune response that integra…	STAT1;IRF7	CL_0000236
24075570	GABPA	TF	B cell	Normal cell	Lymph	low-throughput	qPCR;Western blot	BACH2: A marker of DNA damage and ageing	BACH2 was originally identified as a partner of the small Maf proteins and antagonist of the NRF2 anti-oxidant defence pathway and has been implicated in B-cell differentiation and immune system homeostasis.	BACH2	CL_0000236
24213554	BATF	TF	B cell	Normal cell	Immune	high-throughput	ChIP-seq	Epigenomic elements enriched in the promoters of autoimmunity susceptibility genes	BATF is a transcription factor expressed in B cell.NFkB, PAX5, BATF, BCL11A, and IRF4 TFBSs were preferentially co-localized to the same promoter regions, while PU.1 and EBF binding sites were over-represented in SLE/RA but tended not to co-localize with the other TFBS.		CL_0000236
24213554	BCL11A	TF	B cell	Normal cell	Immune	high-throughput	ChIP-seq	Epigenomic elements enriched in the promoters of autoimmunity susceptibility genes	BCL11A is a transcription factor expressed in B cell.NFkB, PAX5, BATF, BCL11A, and IRF4 TFBSs were preferentially co-localized to the same promoter regions, while PU.1 and EBF binding sites were over-represented in SLE/RA but tended not to co-localize with the other TFBS.		CL_0000236
24213554	IRF4	TF	B cell	Normal cell	Immune	high-throughput	ChIP-seq	Epigenomic elements enriched in the promoters of autoimmunity susceptibility genes	IRF4 is a transcription factor expressed in B cell.NFkB, PAX5, BATF, BCL11A, and IRF4 TFBSs were preferentially co-localized to the same promoter regions, while PU.1 and EBF binding sites were over-represented in SLE/RA but tended not to co-localize with the other TFBS.		CL_0000236
24213554	SPI1	TF	B cell	Normal cell	Immune	high-throughput	ChIP-seq	Epigenomic elements enriched in the promoters of autoimmunity susceptibility genes	SPI1 is a transcription factor expressed in B cell.NFkB, PAX5, BATF, BCL11A, and IRF4 TFBSs were preferentially co-localized to the same promoter regions, while PU.1 and EBF binding sites were over-represented in SLE/RA but tended not to co-localize with the other TFBS.		CL_0000236
31732500	MAFA	TF	B cell	Normal cell	Pancreas	low-throughput	qPCR;Western Blot;RNA-seq;Immunofluorescent staining;Gene knock down	Tacrolimus-Induced BMP/SMAD Signaling Associates With Metabolic Stress–Activated FOXO1 to Trigger b-Cell Failure	MAFA is the key b-cell transcription factor.	FOXO1	CL_0000236

### Sheet: Enrichment_test
# pan-cancer enrichment test of TFs (Ravasi et al., 2010) for Tcell and Bcell
	BC		CRC		LC		OvC
	T	B	T	B	T	B	T	B
scHumanNET	0.0011001	0.174646	1.54396e-13	5.54439e-09	4.07684e-15	4.44251e-10	0.609196	0.987898
DEG	0.889923	0.991325	0.993197	1	0.999747	0.999984	0.991408	0.912516
# Contingency table; scHumanNet vs Tcell TFs					# Contingency table; DEG vs T cell TFs
# BC	0.0011001				# BC	0.889923
	TF	!TF				TF	!TF
net	378	2208			deg	190	1424
!net	1985	14022			!deg	2173	14806
# CRC	1.54396e-13				# CRC	0.993197
	TF	!TF				TF	!TF
net	436	2067			deg	125	1066
!net	1927	14163			!deg	2238	15164
# LC	4.07684e-15				# LC	0.999747
	TF	!TF				TF	!TF
net	473	2229			deg	111	1049
!net	1890	14001			!deg	2252	15181
# OvC	0.609196				# OvC	0.991408
	TF	!TF				TF	!TF
net	244	1703			deg	116	990
!net	2119	14527			!deg	2247	15240
# Contingency table; scHumanNet vs Bcell TF					# Contingency table; DEG vs Bcell TF
# BC	0.174646				# BC	0.991325
	TF	!TF				TF	!TF
net	292	1894			deg	125	1058
!net	2071	14336			!deg	2238	15172
# CRC	5.54439e-09				# CRC	1
	TF	!TF				TF	!TF
net	338	1961			deg	129	1350
!net	1975	14269			!deg	2264	14880
# LC	4.44251e-10				# LC	0.999984
	TF	!TF				TF	!TF
net	412	2058			deg	103	1047
!net	1951	14172			!deg	2260	15183
# OvC	0.987898				# OvC	0.912516
	TF	!TF				TF	!TF
net	177	1435			deg	133	1026
!net	2186	14795			!deg	2230	15204
