## Supplementary material for "scHumanNet: a single-cell network analysis platform for the study of cell-type specificity of disease genes": data 5. GGI genes cell cycle.xlsx

### Sheet: Sheet2
#Cell cycle functions of GGI signature
All GGI97 genes	Cell-Clycle-related			found in BC Tcell scHumanNet
CMC2	O			deprecated/removed/discontinued
ASPM	X
SLC7A5	O
CEP55	X
SESN1	X
CENPA	O
TTK	O
MKI67	O
KIF11	O
CDCA8	O
CCNA2	O
BLM	O
NUSAP1	O
AURKB	O
CENPE	O
NDC80	O
BUB1B	O
LMNB1	O
GTSE1	O
RRM2	O
MCM10	O
UBE2N	X
MAD2L1	O
BUB1	O
RACGAP1	X
CCNE2	O
KPNA2	X
CDKN3	X
DDX39	X
ESPL1	O
HMGB3	X
KIF2C	O
OIP5	O
PRC1	X
SPAG5	O
TPX2	O
BIRC5	O
CDC2	X
MCM2	O
BBS1	X
CCT5	X
CENPF	O
EXO1	O
FOXM1	O
HMMR	O
KIF4A	X
MELK	O
ORMDL2	X
RNASEH2A	O
STARD13	X
TRIP13	X
MCM4	O
CCNB1	O
CDC20	O
UBE2S	X
CDCA3	O
CX3CR1	X
FEN1	O
GMPS	X
PLK1	O
SHMT2	X
TROAP	X
CCNB2	O
CDC25A	O
MYBL2	O
CDK2	O
CYBRD1	X
DONSON	O
H2AFZ	X
KIF20A	O
LAMB2	X
NUDT1	X
POLQ	X
SIRT3	X
TIMELESS	X
ZWINT	O
TTC10	X
13CDNA73	O
C20orf24	X
FLJ20477	X
FLJ23554	X
MARS	X
DKFZp762E1312	O
FLJ20641	X
BM039	O
DLG7	O
FLJ21062	X
HSMPP8	X
KNSL7	O
MLF1IP	O
STK6	O
BRRN1	O
FLJ10156	O
FLJ21827	X
